# Phylogenomic analyses of the Austral podocarps (*Podocarpus*: Podocarpaceae) reveals unlikely hybrid ancestry of a New Zealand species

**DOI:** 10.64898/2026.02.25.708080

**Authors:** Raees Khan, Ed Biffin, John Conran, Robert Hill, Kor-jent van Dijk, Michelle Waycott

## Abstract

Hybridisation is ubiquitous amongst plants and has important evolutionary consequences ranging from the collapse of distinct lineages through to the generation of new species. Here, we develop a phylogenetic hypothesis for the Austral podocarps (*Podocarpus*), a monophyletic group of six species distributed in Tasmania, mainland Australia, New Zealand and New Caledonia, and identify a putative hybrid lineage. Using a targeted capture approach to generate DNA sequence data, we find discordance between nuclear and plastid derived phylogenetic estimates and in particular, the relationships of the New Zealand species *Podocarpus nivalis* and Australian *P. lawrencei* are significantly discordant. Species network analyses largely resolve this incongruence and indicate that *P. nivalis* is a hybrid lineage, with *P. laetus* (New Zealand) and *P. lawrencei* as parents. We hypothesise that *P. nivalis* has arisen following trans-Tasman dispersal of *P. lawrencei,* and shows eco-geographic divergence from *P. laetus,* which could facilitate reproductive isolation. We suggest that introgression from *P. laetus* to colonising *P. lawrencei* could significantly reduce founder effects while cold tolerance inherited from *P. lawrencei* has enabled *P. nivalis* to occupy alpine environments.

Our findings highlight the importance of reticulate evolution in Southern Hemisphere conifers and demonstrate the value of phylogenomic network approaches for resolving recent and complex radiations.
