## Supplementary data 1 for "Phylogenomic analyses of the Austral podocarps (*Podocarpus*: Podocarpaceae) reveals unlikely hybrid ancestry of a New Zealand species": nuclear_genes_partition.txt

DNA	AT1G02410e3_1.ortho.selected_stripped.aln.trimmed = 1-1273
DNA	AT1G03750_1.1to1ortho.selected_stripped.aln.trimmed = 1274-2709
DNA	AT1G05055_1.1to1ortho.selected_stripped.aln.trimmed = 2710-3764
DNA	AT1G07130_1.ortho.selected_stripped.aln.trimmed = 3765-4757
DNA	AT1G07970_1.1to1ortho.selected_stripped.aln.trimmed = 4758-5740
DNA	AT1G08460_1.ortho.selected_stripped.aln.trimmed = 5741-6916
DNA	AT1G12370e1_1.1to1ortho.selected_stripped.aln.trimmed = 6917-7654
DNA	AT1G15390e1_1.ortho.selected_stripped.aln.trimmed = 7655-8731
DNA	AT1G17160e2_1.1to1ortho.selected_stripped.aln.trimmed = 8732-9657
DNA	AT1G21370_1.1to1ortho.selected_stripped.aln.trimmed = 9658-10546
DNA	AT1G21840_1.1to1ortho.selected_stripped.aln.trimmed = 10547-11889
DNA	AT1G28560_1.1to1ortho.selected_stripped.aln.trimmed = 11890-13312
DNA	AT1G30070_1.1to1ortho.selected_stripped.aln.trimmed = 13313-14088
DNA	AT1G36310_1.1to1ortho.selected_stripped.aln.trimmed = 14089-15676
DNA	AT1G43580_1.ortho.selected_stripped.aln.trimmed = 15677-16659
DNA	AT1G49380_1.1to1ortho.selected_stripped.aln.trimmed = 16660-18063
DNA	AT1G56345_1.1to1ortho.selected_stripped.aln.trimmed = 18064-19955
DNA	AT1G57770e6_1.1to1ortho.selected_stripped.aln.trimmed = 19956-21642
DNA	AT1G65030_1.ortho.selected_stripped.aln.trimmed = 21643-22827
DNA	AT1G74640_1.ortho.selected_stripped.aln.trimmed = 22828-23816
DNA	AT2G02590_1.1to1ortho.selected_stripped.aln.trimmed = 23817-24754
DNA	AT2G04270_1.1to1ortho.selected_stripped.aln.trimmed = 24755-25627
DNA	AT2G04560_1.1to1ortho.selected_stripped.aln.trimmed = 25628-26448
DNA	AT2G19870_1.1to1ortho.selected_stripped.aln.trimmed = 26449-28857
DNA	AT2G20330e6_1.1to1ortho.selected_stripped.aln.trimmed = 28858-30737
DNA	AT2G20790_1.ortho.selected_stripped.aln.trimmed = 30738-32193
DNA	AT2G24830_1.ortho.selected_stripped.aln.trimmed = 32194-33140
DNA	AT2G26680_1.1to1ortho.selected_stripped.aln.trimmed = 33141-36177
DNA	AT2G28605e4_1.ortho.selected_stripped.aln.trimmed = 36178-37858
DNA	AT2G31955e6_1.ortho.selected_stripped.aln.trimmed = 37859-39235
DNA	AT2G33450_1.ortho.selected_stripped.aln.trimmed = 39236-39997
DNA	AT2G33630e1_1.1to1ortho.selected_stripped.aln.trimmed = 39998-40914
DNA	AT2G34460e3_1.1to1ortho.selected_stripped.aln.trimmed = 40915-42058
DNA	AT2G34980e3_1.ortho.selected_stripped.aln.trimmed = 42059-44228
DNA	AT2G36740_1.1to1ortho.selected_stripped.aln.trimmed = 44229-45315
DNA	AT2G38270_1.1to1ortho.selected_stripped.aln.trimmed = 45316-46438
DNA	AT2G40570_1.1to1ortho.selected_stripped.aln.trimmed = 46439-47792
DNA	AT2G40760e5_1.1to1ortho.selected_stripped.aln.trimmed = 47793-48880
DNA	AT2G44760_1.1to1ortho.selected_stripped.aln.trimmed = 48881-49905
DNA	AT2G46000_1.1to1ortho.selected_stripped.aln.trimmed = 49906-50666
DNA	AT2G46890e3_1.ortho.selected_stripped.aln.trimmed = 50667-52317
DNA	AT3G01660_1.1to1ortho.selected_stripped.aln.trimmed = 52318-53151
DNA	AT3G02300_1.ortho.selected_stripped.aln.trimmed = 53152-54220
DNA	AT3G03790_1.ortho.selected_stripped.aln.trimmed = 54221-55072
DNA	AT3G04560_1.ortho.selected_stripped.aln.trimmed = 55073-60322
DNA	AT3G15290_1.ortho.selected_stripped.aln.trimmed = 60323-63724
DNA	AT3G17170_1.ortho.selected_stripped.aln.trimmed = 63725-64666
DNA	AT3G24080_1.1to1ortho.selected_stripped.aln.trimmed = 64667-67018
DNA	AT3G24315_1.1to1ortho.selected_stripped.aln.trimmed = 67019-67780
DNA	AT3G25660e2_1.ortho.selected_stripped.aln.trimmed = 67781-69402
DNA	AT3G26580e1_1.1to1ortho.selected_stripped.aln.trimmed = 69403-70610
DNA	AT3G47860_1.1to1ortho.selected_stripped.aln.trimmed = 70611-71481
DNA	AT3G51050e6_1.1to1ortho.selected_stripped.aln.trimmed = 71482-73450
DNA	AT3G57910_1.ortho.selected_stripped.aln.trimmed = 73451-74477
DNA	AT4G00030e1_1.ortho.selected_stripped.aln.trimmed = 74478-75637
DNA	AT4G01040e5_1.1to1ortho.selected_stripped.aln.trimmed = 75638-77329
DNA	AT4G11980_1.1to1ortho.selected_stripped.aln.trimmed = 77330-78092
DNA	AT4G20060_1.1to1ortho.selected_stripped.aln.trimmed = 78093-79136
DNA	AT4G24090_1.1to1ortho.selected_stripped.aln.trimmed = 79137-81766
DNA	AT4G24090e2_1.1to1ortho.selected_stripped.aln.trimmed = 81767-83292
DNA	AT4G26980_1.ortho.selected_stripped.aln.trimmed = 83293-84868
DNA	AT4G27600e4_1.1to1ortho.selected_stripped.aln.trimmed = 84869-87280
DNA	AT4G28020_1.ortho.selected_stripped.aln.trimmed = 87281-88230
DNA	AT4G28740_1.1to1ortho.selected_stripped.aln.trimmed = 88231-89372
DNA	AT4G29070_1.1to1ortho.selected_stripped.aln.trimmed = 89373-90319
DNA	AT4G31460_1.ortho.selected_stripped.aln.trimmed = 90320-91182
DNA	AT4G33030e1_1.1to1ortho.selected_stripped.aln.trimmed = 91183-93504
DNA	AT4G35910e5_1.1to1ortho.selected_stripped.aln.trimmed = 93505-95669
DNA	AT4G36390e2_1.1to1ortho.selected_stripped.aln.trimmed = 95670-97349
DNA	AT4G36530_1.ortho.selected_stripped.aln.trimmed = 97350-98158
DNA	AT4G36650_1.1to1ortho.selected_stripped.aln.trimmed = 98159-99155
DNA	AT4G37510_1.ortho.selected_stripped.aln.trimmed = 99156-100329
DNA	AT4G38020_1.1to1ortho.selected_stripped.aln.trimmed = 100330-104356
DNA	AT4G38890e2_1.1to1ortho.selected_stripped.aln.trimmed = 104357-105237
DNA	AT4G44660e4_1.1to1ortho.selected_stripped.aln.trimmed = 105238-107305
DNA	AT5G02250_1.1to1ortho.selected_stripped.aln.trimmed = 107306-108568
DNA	AT5G06430_1.1to1ortho.selected_stripped.aln.trimmed = 108569-109286
DNA	AT5G06830_1.ortho.selected_stripped.aln.trimmed = 109287-111005
DNA	AT5G10920_1.1to1ortho.selected_stripped.aln.trimmed = 111006-113126
DNA	AT5G11980e6_1.1to1ortho.selected_stripped.aln.trimmed = 113127-114727
DNA	AT5G13390_1.1to1ortho.selected_stripped.aln.trimmed = 114728-120610
DNA	AT5G13520e4_1.1to1ortho.selected_stripped.aln.trimmed = 120611-121841
DNA	AT5G16210e5_1.1to1ortho.selected_stripped.aln.trimmed = 121842-123315
DNA	AT5G19130_1.ortho.selected_stripped.aln.trimmed = 123316-124781
DNA	AT5G20220_1.1to1ortho.selected_stripped.aln.trimmed = 124782-125625
DNA	AT5G39410_1.1to1ortho.selected_stripped.aln.trimmed = 125626-128656
DNA	AT5G48330e4_1.ortho.selected_stripped.aln.trimmed = 128657-129936
DNA	AT5G49570_1.1to1ortho.selected_stripped.aln.trimmed = 129937-131146
DNA	AT5G54840_1.1to1ortho.selected_stripped.aln.trimmed = 131147-131947
DNA	AT5G64150_1.ortho.selected_stripped.aln.trimmed = 131948-133121
DNA	AT5G65860_1.1to1ortho.selected_stripped.aln.trimmed = 133122-134058
DNA	AT5G67530_1.1to1ortho.selected_stripped.aln.trimmed = 134059-140009
