## Supplementary data 2 for "Phylogenomic analyses of the Austral podocarps (*Podocarpus*: Podocarpaceae) reveals unlikely hybrid ancestry of a New Zealand species": plastid_partition.txt

DNA	accD_1 = 1-880
DNA	atpA_1 = 881-4600
DNA	atpB_1 = 4601-6672
DNA	atpH_1 = 6673-7390
DNA	ndhD_1 = 7391-11298
DNA	ndhH_1 = 11299-13358
DNA	ndhI_1 = 13359-14061
DNA	ndhK_1 = 14062-16100
DNA	petA_1 = 16101-18187
DNA	petB_1 = 18188-19332
DNA	petD_1 = 19333-20232
DNA	psaA_1 = 20233-25570
DNA	psbA_1 = 25571-27093
DNA	psbB_1 = 27094-29901
DNA	psbC_1 = 29902-32801
DNA	psbE_1 = 32802-34056
DNA	psbZ_1 = 34057-34816
DNA	rbcL_1 = 34817-36773
DNA	rpl16_1 = 36774-38808
DNA	rpl20_1 = 38809-39463
DNA	rpl22_1 = 39464-40276
DNA	rpoA_1 = 40277-41663
DNA	rpoB_1 = 41664-44708
DNA	rpoC_1 = 44709-46620
DNA	rps3_1 = 46621-47285
DNA	rps4_1 = 47286-47875
DNA	trnT_1 = 47876-49250
DNA	trnV_1 = 49251-50421
DNA	ycf4_1 = 50422-51154
